# Mining Yeast Diversity Unveils Novel Targets for Improved Heterologous Laccase Production in *Saccharomyces cerevisiae*

**DOI:** 10.1101/2024.08.26.609787

**Authors:** Ryan Wei Kwan Wong, Marissa Foo, Jasmine R. S. Lay, Tiffany L. T. Wai, Jackson Moore, Fabien Dutreux, Cristen Molzahn, Corey Nislow, Vivien Measday, Joseph Schacherer, Thibault Mayor

## Abstract

The budding yeast *Saccharomyces cerevisiae* is a widely utilized host cell for recombinant protein production due to its well studied and annotated genome, its ability to secrete large and post-translationally modified proteins, fast growth and cost-effective culturing. However, recombinant protein yields from *S. cerevisiae* often fall behind that of other host systems. To address this, we developed a high throughput screen of wild, industrial and laboratory *S. cerevisiae* isolates to identify strains with a natural propensity for greater recombinant protein production, specifically focussing on laccase multicopper oxidases from the fungi *Trametes trogii* and *Myceliophthora thermophila*. Using this method, we identified 20 non-laboratory strains with higher capacity to produce active laccase. Interestingly, lower levels of laccase mRNA were measured in most cases, indicating that the drivers of elevated protein production capacity lie beyond the regulation of recombinant gene expression. We characterized the identified strains using complementary genomic and proteomic approaches to reveal several potential pathways driving the improved expression phenotype. Gene ontology analysis suggests broad changes in cellular metabolism, specifically in genes/proteins involved in carbohydrate catabolism, thiamine biosynthesis, transmembrane transport and vacuolar degradation. Targeted deletions of the hexose transporter *HXT11* and the Coat protein complex II interacting paralogs *PRM8* and *9*, involved in ER to Golgi transport, resulted in significantly improved laccase production from the S288C laboratory strain. Whereas the deletion of the Hsp110 *SSE1* gene, guided by our proteomic analysis, also led to higher laccase activity, we did not observe major changes of the protein homeostasis network within the strains with higher laccase activity. This study opens new avenues to leverage the vast diversity of *Saccharomyces cerevisiae* for recombinant protein production, as well as offers new strategies and insights to enhance recombinant protein yields of current strains.
