## Additional file 4 for "Mining Yeast Diversity Unveils Novel Targets for Improved Heterologous Laccase Production in *Saccharomyces cerevisiae*"

### Sheet: Enriched ORFs
ORF	Name/Gene	P-value
X19.EC1118_1O4_6491g	SEO1-like	0.035962
X20.EC1118_1O4_6502g_NumOfGenes_2	unknown	0.00497744
X231.augustus_masked.4576.BGM_1	KAP104-like	0.0246746
X362.augustus_masked.868.BGT_2	SRL2-like	0.0267219
X363.augustus_masked.877.BGT_2	GAL10-like	0.0310868
X364.augustus_masked.877.BGT_2	GAL7-like	0.0383079
X432.maker.11651.CDK_4	unknown	0.00625823
X442.maker.12305.CGP_5	unknown	0.0324705
X448.maker.1388.APK_4	unknown	0.00127086
X516.maker.6413.CDN_4	unknown	0.0344348
X561.snap_masked.11086.BAF_6	PCH2-like	0.0208502
X562.snap_masked.1121.BNL_4	YMR173W-A-like	0.0280474
X634.snap_masked.429.CHR_4	unknown	0.0361851
X684.snap_masked.859.BGT_2	NTC20-like	0.0227175
X752.augustus_masked.BKC_1.8603	YER187W-like	0.00135163
X1060.augustus_masked.ASN_8.20595	GAL1-like	0.0310868
X1269.augustus_masked.BME_1.43277	PMU1-like	0.0310868
X1454.maker.BDK_5.8644	YHL050C-like	0.0241176
X1498.maker.CDN_4.6216	unknown	0.0344348
X1543.maker.YCB.8071	EMP46-Like	0.0267219
X1696.snap_masked.BIF_1.6636	ATG44-like	0.0267219
X1730.snap_masked.BGQ_1.19910	PEP1-like	0.00446374
X1859.YAR031W	PRM9	0.043114
X2446.YCR102C_NumOfGenes_2	YCR102C	0.0323777
X2728.YDR036C	EHD3	0.00749767
X2729.YDR037W	KRS1	0.00749767
X2730.YDR038C_NumOfGenes_3	ENA5	0.0142027
X3242.YEL009C.A	YEL009C-A	0.0233253
X3493.YER165C.A	YER165C-A (dubious)	0.0471487
X3645.YFR057W	YFR057W	0.0484042
X4013.YGR114C	YGR114C (dubious)	0.0182505
X4091.YGR190C	YGR190C (dubious)	0.0259274
X4479.YHR217C	YHR217C (dubious)	0.00820839
X5293.YKL225W	YKL225W (dubious)	0.0190679
X5568.YLR108C	YLR108C	0.0465645
X5918.YLR466C.B	YLR466C-B (dubious)	0.00373019

### Sheet: Depleted ORFs
ORF	Name/Gene	P-value
X44.PUT_AA_TRASP.R.14848.	unknown	0.00588643
X50.BIO6.R.8578.	unknown	0.0243183
X171.augustus_masked.244.BFM_3	UIP3-like	0.00339928
X217.augustus_masked.339.ALB_3	ENA1-like	0.00363453
X218.augustus_masked.339.ALB_3	KRS1-like	0.00221197
X310.augustus_masked.705.YCN	unknown	0.0481287
X598.snap_masked.277.BFM_3	unknown	0.0399302
X617.snap_masked.3299.BHG_2	COS related protein	0.016553
X774.augustus_masked.ANS_2.7107	PRM9-like	0.016096
X790.augustus_masked.AMH_5.6637	unknown	0.0481287
X791.augustus_masked.AMH_5.6637	unknown	0.0481287
X932.augustus_masked.BAP_7.7168	EHL3-like	0.0210427
X1107.augustus_masked.AFA_4.7928	unknown	0.0267633
X1205.augustus_masked.CGH_5.16625	BIO1-like	0.0243183
X1325.augustus_masked.YBP.8463	HXT6-like	0.019524
X1442.maker.CDK_4.10433	unknown	0.0192581
X1496.maker.CHB_4.9987	IMA1-like	0.015948
X1514.maker.CDL_3.6404	unknown	0.0186377
X1545.maker.AMH_5.6251	unknown	0.0435674
X1555.maker.CMQ_8.5693	Q0255-like	0.00110694
X1579.snap_masked.BMB_1.4633	unknown	0.0465645
X1643.snap_masked.BAN_7.6824	MAL63-like	0.0192581
X1677.snap_masked.AFA_4.7928	unknown	0.0414809
X1766.snap_masked.AEF_8.5136	COS8-like	0.00168022
X1998.YBR017C	KAP104	0.0128495
X1999.YBR018C	GAL7	0.0383079
X2000.YBR019C	GAL10	0.0310868
X2001.YBR020W	GAL1	0.0310868
X2171.YBR186W	PCH2	0.0408934
X2172.YBR187W	GDT1	0.0435674
X2173.YBR188C	NTC20	0.0435674
X3581.YFL059W_NumOfGenes_3	SNZ3	0.0334042
X3582.YFL061W_NumOfGenes_3	DDI3	0.0358113
X4651.YIL167W	SDL1	0.0230435
X4654.YIL172C_NumOfGenes_6	IMA3	0.0264158
X5201.YKL128C	PMU1	0.0267219
X5396.YKR103W	NFT1	0.0123005
X5397.YKR104W	YKR104W	0.0123005
X5398.YKR105C_NumOfGenes_2	VBA5	0.000727428
X5399.YKR106W_NumOfGenes_2	GEX2	0.000727428
X5541.YLR082C_NumOfGenes_2	SRL2	0.0334042
X5917.YLR460C_NumOfGenes_2	YLR460C	0.00931157
X6716.YNL334C_NumOfGenes_2	SNO2	0.0383079
X6794.YNR075C.A_NumOfGenes_4	YNR075C-A	0.00470412
X6953.YOL155W.A	YOL155W-A	0.0290627
X6954.YOL156W_NumOfGenes_4	HXT11	0.0328781
X6957.YOL159C.A	YOL159C-A	0.045161
X7349.YOR394W_NumOfGenes_7	PAU21	0.00607974

### Sheet: mRNA Levels
Name	P-value
#05	<0.0001
CCY_21-4-98	0.046
CLI_21	0.0002
CLIB564	0.0003
CLIB649	0.0002
CLIB650	<0.0001
CLIB655	0.0004
D-1	0.0178
DBVPG4317	0.1121

### Sheet: mRNA-normalized Laccase Act
Name	P-value
#05	<0.0001
CCY_21-4-98	<0.0001
CLI_21	0.0007
CLIB564	0.2417
CLIB649	<0.0001
CLIB650	<0.0001
CLIB655	<0.0001
D-1	0.0586
DBVPG4317	0.0002

### Sheet: Genomics KO Laccase Assay
Name	P-value
gal1	0.0002
gal7	0.0694
gal10	<0.0001
gdt1	<0.0001
gex2	<0.0001
hxt11	0.0001
ima3	0.0013
kap104	<0.0001
nft1	0.0002
pmu1	<0.0001
prm9	<0.0001
ybr013c	<0.0001
ykr104w	<0.0001
ylr460c	<0.0001
yol159c-a	<0.0001

### Sheet: Proteomics GO Directed KOs
Name	P-value
atg15	<0.0001
cps1	0.0017
prm6	<0.0001
kch1	0.0001
ysp3	<0.0001
prb1	>0.9999

### Sheet: Proteomics Directed KOs
Name	P-value
atg42	0.0007
gos1	0.0477
prm8	0.0016
rad18	0.1513
sse1	0.0006
sse2	0.0135

### Sheet: HIS3 Integration Test
Name	P-value
ho 5	0.0005
ho 6	0.0002
ho 7	0.0004
ho 8	0.3046
ho 11	0.0038
ho 14	0.0113
ho 16	0.0004
ho 17	0.0028
ho 18	0.0011
ho 19	0.0033
ho 22	0.0004

### Sheet: Intracellular Laccase
#05	0.0001
CCY_21-4-98	<0.0001
CLI_21	<0.0001
CLIB564	<0.0001
CLIB649	<0.0001
CLIB650	<0.0001
CLIB655	<0.0001
D-1	<0.0001
DBVPG4317	0.0039
